# The mRNA architecture of the termination site primes programmed stop codon readthrough events in *Drosophila*

**DOI:** 10.1101/2025.11.07.685291

**Authors:** Laveena Kansara, Georg Wolfstetter, Daniel Wintermayr, Ioannis Alexopoulos, Alejandra Escós, Marc R. Friedländer, Ylva Engström

## Abstract

Programmed stop codon readthrough (SCR) is a form of genetic re-coding, in which a near-cognate tRNA base-pairs with a stop codon, leading to the translation of a C-terminally extended protein. Recent studies revealed that SCR represents an evolutionarily conserved, spatio-temporally controlled mechanism of posttranscriptional gene regulation that requires *cis*-regulatory elements as well as *trans*-acting factors. In this study, we characterized cis-regulatory elements controlling programmed SCR of the *Drosophila* POU3-family member *drifter/ventral veins lacking* (*dfr/vvl*). Using S2 cell-based luciferase assays, we show that stop codon identity and the +4 to +9 nucleotide sequence are required but not sufficient for *dfr* SCR regulation. Phylogenetic prediction identified an mRNA stem-loop in the 3’ UTR, proximal to the readthrough UAG codon. Mutational analysis revealed that the distance from the stop codon as well as stem-loop stability, but not the underlying sequence identity, critically impact *dfr* SCR. Similarly, the mRNA stem-loop promoted SCR in an *in vivo Drosophila* model. We applied this information to refine computational prediction of SCR-associated mRNA stem-loops and show that these elements effectively promote SCR of heterologous mRNAs. These findings increase our understanding of SCR and the underlying regulatory mechanisms.

**Key Points:**

- Stop codon readthrough is regulated both by mRNA sequence identity and mRNA structure elements.
- A 3’ mRNA stem-loop and its thermodynamic stability determine stop codon readthrough efficiency.
- mRNA stem-loops are frequently found in Drosophila genes that exhibit stop codon readthrough.

**Graphical Abstract:** 
