## Supplementary Table ST1 for "The mRNA architecture of the termination site primes programmed stop codon readthrough events in *Drosophila*"

### Sheet: Sheet1
Species	File	Type
Drosophila albomicans	Drosophila_albomicans_gca009650485v2rs.ASM965048v2.dna.toplevel.fa	DNA sequence
Drosophila albomicans	Drosophila_albomicans_gca009650485v2rs.ASM965048v2.pep.all.fa	Protein sequence
Drosophila ananassae	Drosophila_ananassae_gca017639315v2rs.ASM1763931v2.dna.toplevel.fa	DNA sequence
Drosophila ananassae	Drosophila_ananassae_gca017639315v2rs.ASM1763931v2.pep.all.fa	Protein sequence
Drosophila arizonae	Drosophila_arizonae_gca001654025v1rs.ASM165402v1.dna.toplevel.fa	DNA sequence
Drosophila arizonae	Drosophila_arizonae_gca001654025v1rs.ASM165402v1.pep.all.fa	Protein sequence
Drosophila biarmipes	Drosophila_biarmipes_gca025231255v1rs.RU_DBia_V1.1.dna.toplevel.fa	DNA sequence
Drosophila biarmipes	Drosophila_biarmipes_gca025231255v1rs.RU_DBia_V1.1.pep.all.fa	Protein sequence
Drosophila busckii	Drosophila_busckii_gca011750605v1rs.ASM1175060v1.dna.toplevel.fa	DNA sequence
Drosophila busckii	Drosophila_busckii_gca011750605v1rs.ASM1175060v1.pep.all.fa	Protein sequence
Drosophila elegans	Drosophila_elegans_gca000224195v2rs.Dele_2.0.dna.toplevel.fa	DNA sequence
Drosophila elegans	Drosophila_elegans_gca000224195v2rs.Dele_2.0.pep.all.fa	Protein sequence
Drosophila erecta	Drosophila_erecta_gca003286155v2rs.DereRS2.dna.toplevel.fa	DNA sequence
Drosophila erecta	Drosophila_erecta_gca003286155v2rs.DereRS2.pep.all.fa	Protein sequence
Drosophila eugracilis	Drosophila_eugracilis_gca018153835v1rs.ASM1815383v1.dna.toplevel.fa	DNA sequence
Drosophila eugracilis	Drosophila_eugracilis_gca018153835v1rs.ASM1815383v1.pep.all.fa	Protein sequence
Drosophila grimshawi	Drosophila_grimshawi_gca018153295v1rs.ASM1815329v1.dna.toplevel.fa	DNA sequence
Drosophila grimshawi	Drosophila_grimshawi_gca018153295v1rs.ASM1815329v1.pep.all.fa	Protein sequence
Drosophila guanche	Drosophila_guanche_gca900245975v1rs.DGUA_6.dna.toplevel.fa	DNA sequence
Drosophila guanche	Drosophila_guanche_gca900245975v1rs.DGUA_6.pep.all.fa	Protein sequence
Drosophila gunungcola	Drosophila_gunungcola_gca025200985v1rs.Dgunungcola_SK_2.dna.toplevel.fa	DNA sequence
Drosophila gunungcola	Drosophila_gunungcola_gca025200985v1rs.Dgunungcola_SK_2.pep.all.fa	Protein sequence
Drosophila hydei	Drosophila_hydei_gca003285905v2rs.DhydRS2.dna.toplevel.fa	DNA sequence
Drosophila hydei	Drosophila_hydei_gca003285905v2rs.DhydRS2.pep.all.fa	Protein sequence
Drosophila innubila	Drosophila_innubila_gca004354385v1rs.UK_Dinn_1.0.dna.toplevel.fa	DNA sequence
Drosophila innubila	Drosophila_innubila_gca004354385v1rs.UK_Dinn_1.0.pep.all.fa	Protein sequence
Drosophila mauritiana	Drosophila_mauritiana_gca004382145v1rs.ASM438214v1.dna.toplevel.fa	DNA sequence
Drosophila mauritiana	Drosophila_mauritiana_gca004382145v1rs.ASM438214v1.pep.all.fa	Protein sequence
Drosophila melanogaster	Drosophila_melanogaster.BDGP6.46.dna.toplevel.fa	DNA sequence
Drosophila melanogaster	Drosophila_melanogaster.BDGP6.46.pep.all.fa	Protein sequence
Drosophila miranda	Drosophila_miranda_gca003369915v2rs.D.miranda_PacBio2.1.dna.toplevel.fa	DNA sequence
Drosophila miranda	Drosophila_miranda_gca003369915v2rs.D.miranda_PacBio2.1.pep.all.fa	Protein sequence
Drosophila mojavensis	Drosophila_mojavensis_gca018153725v1rs.ASM1815372v1.dna.toplevel.fa	DNA sequence
Drosophila mojavensis	Drosophila_mojavensis_gca018153725v1rs.ASM1815372v1.pep.all.fa	Protein sequence
Drosophila navojoa	Drosophila_navojoa_gca001654015v2rs.UFRJ_Dnav_4.2.dna.toplevel.fa	DNA sequence
Drosophila navojoa	Drosophila_navojoa_gca001654015v2rs.UFRJ_Dnav_4.2.pep.all.fa	Protein sequence
Drosophila obscura	Drosophila_obscura_gca018151105v1rs.ASM1815110v1.dna.toplevel.fa	DNA sequence
Drosophila obscura	Drosophila_obscura_gca018151105v1rs.ASM1815110v1.pep.all.fa	Protein sequence
Drosophila persimilis	Drosophila_persimilis_gca003286085v2rs.DperRS2.dna.toplevel.fa	DNA sequence
Drosophila persimilis	Drosophila_persimilis_gca003286085v2rs.DperRS2.pep.all.fa	Protein sequence
Drosophila pseudoobscura	Drosophila_pseudoobscura_gca009870125v2rs.UCI_Dpse_MV25.dna.toplevel.fa	DNA sequence
Drosophila pseudoobscura	Drosophila_pseudoobscura_gca009870125v2rs.UCI_Dpse_MV25.pep.all.fa	Protein sequence
Drosophila rhopaloa	Drosophila_rhopaloa_gca018152115v1rs.ASM1815211v1.dna.toplevel.fa	DNA sequence
Drosophila rhopaloa	Drosophila_rhopaloa_gca018152115v1rs.ASM1815211v1.pep.all.fa	Protein sequence
Drosophila santomea	Drosophila_santomea_gca016746245v2rs.Prin_Dsan_1.1.dna.toplevel.fa	DNA sequence
Drosophila santomea	Drosophila_santomea_gca016746245v2rs.Prin_Dsan_1.1.pep.all.fa	Protein sequence
Drosophila sechellia	Drosophila_sechellia.dsec_caf1.dna.toplevel.fa	DNA sequence
Drosophila sechellia	Drosophila_sechellia.dsec_caf1.pep.all.fa	Protein sequence
Drosophila simulans	Drosophila_simulans.ASM75419v3.dna.toplevel.fa	DNA sequence
Drosophila simulans	Drosophila_simulans.ASM75419v3.pep.all	Protein sequence
Drosophila subobscura	Drosophila_subobscura_gca008121235v1rs.UCBerk_Dsub_1.0.dna.toplevel.fa	DNA sequence
Drosophila subobscura	Drosophila_subobscura_gca008121235v1rs.UCBerk_Dsub_1.0.pep.all.fa.gz	Protein sequence
Drosophila subpulchrella	Drosophila_subpulchrella_gca014743375v2rs.RU_Dsub_v1.1.dna.toplevel.fa	DNA sequence
Drosophila subpulchrella	Drosophila_subpulchrella_gca014743375v2rs.RU_Dsub_v1.1.pep.all.fa.gz	Protein sequence
Drosophila suzukii	Drosophila_suzukii_gca013340165v1rs.LBDM_Dsuz_2.1.pri.dna.toplevel.fa	DNA sequence
Drosophila suzukii	Drosophila_suzukii_gca013340165v1rs.LBDM_Dsuz_2.1.pri.pep.all.fa.gz	Protein sequence
Drosophila takahashii	Drosophila_takahashii_gca018152695v1rs.ASM1815269v1.dna.toplevel.fa	DNA sequence
Drosophila takahashii	Drosophila_takahashii_gca018152695v1rs.ASM1815269v1.pep.all.fa.gz	Protein sequence
Drosophila teissieri	Drosophila_teissieri_gca016746235v2rs.Prin_Dtei_1.1.dna.toplevel.fa	DNA sequence
Drosophila teissieri	Drosophila_teissieri_gca016746235v2rs.Prin_Dtei_1.1.pep.all.fa.gz	Protein sequence
Drosophila virilis	Drosophila_virilis_gca003285735v2rs.DvirRS2.dna.toplevel.fa	DNA sequence
Drosophila virilis	Drosophila_virilis_gca003285735v2rs.DvirRS2.pep.all.fa.gz	Protein sequence
Drosophila willistoni	Drosophila_willistoni_gca018902025v2rs.UCI_dwil_1.1.dna.toplevel.fa	DNA sequence
Drosophila willistoni	Drosophila_willistoni_gca018902025v2rs.UCI_dwil_1.1.pep.all.fa.gz	Protein sequence
Drosophila yakuba	Drosophila_yakuba_gca016746365v2rs.Prin_Dyak_Tai18E2_2.1.dna.toplevel.fa	DNA sequence
Drosophila yakuba	Drosophila_yakuba_gca016746365v2rs.Prin_Dyak_Tai18E2_2.1.pep.all.fa.gz	Protein sequence
Glossina morsitans	Glossina_morsitans.GmorY1.dna.toplevel.fa	DNA sequence
Glossina morsitans	Glossina_morsitans.GmorY1.pep.all.fa.gz	Protein sequence
Lucilia cuprina	Lucilia_cuprina.ASM118794v1.dna.toplevel.fa	DNA sequence
Lucilia cuprina	Lucilia_cuprina.ASM118794v1.pep.all.fa.gz	Protein sequence
