## Supplementary Table ST2 for "The mRNA architecture of the termination site primes programmed stop codon readthrough events in *Drosophila*"

### Sheet: Sheet1
Supplementary Table ST1: dfr structure Minimum free energy calculations
Structure type	Minimum free energy
60nt	∆𝐺 (-kcal/mol)
Wildtype	-16.1
Stem+3	-18.7
Stem+6	-18.8
Stem+9	-18.8
Stabilising Variant 1	-19.6
Stabilising Variant 2	-26.3
Stabilising Variant 3	-26.5
Stabilising Variant 1-Comp	-16.7
Stabilising Variant 2-Comp	-19.3
Stabilising Variant 3-Comp	-16.5
Destabilising Variant 1	-5.4
Destabilising Variant 2	-15.6
Destabilising Variant 3	-7.4
Destabilising Variant 1-comp	-14.8
Destabilising Variant 2-comp	-20.8
Destabilising Variant 3-comp	-16.5
