## Supplementary Table ST3 for "The mRNA architecture of the termination site primes programmed stop codon readthrough events in *Drosophila*"

### Sheet: Sheet2
blue rows- mRNA secondary structures identified with both +60nt and +80nt 3'UTR sequence
grey rows- unique mRNA secondary structures in +60nt data set
yellow rows- unique mRNA secondary structures in +80nt data set
FlyBase GeneName	Stop codon	+4 to +9 seq	Extension length (codon)	MFE		StartPos	EndPos	Candidate_Hairpin_Str	RNA structure predicted	SCR predicted/reported
Hk	TGA	CAA TCA	49	-34.4	.......((.((((((((((.(((((..(((.....)))))))).)))))))).))))..	7	58	((.((((((((((.(((((..(((.....)))))))).)))))))).))))	this study	Jungreis et al., 2016
nAChRalpha1	TAG	CGA CCA	30	-34.3	.........(((((((((((.(((((((((.......))))))))).)))))))))))..	9	58	(((((((((((.(((((((((.......))))))))).)))))))))))	Jungreis et al., 2016; this study	Jungreis et al., 2016
CG10321	TAG	CCA GCG	20	-34.1	...........(((((.((((((((((((((....))).)))))))))))))))).....	11	55	(((((.((((((((((((((....))).))))))))))))))))	this study	Jungreis et al., 2016
CG6282	TAG	CAG TCA	163	-31.9	...(((.((((((((((((((......))))))))))))))..)))..(((...)))...	3	46	(((.((((((((((((((......))))))))))))))..)))	Jungreis et al., 2016; this study	Jungreis et al., 2016
yem	TGA	CAT TCG	99	-31.9	...........(((((((((((((((......)))))))))).)))))............	11	48	(((((((((((((((......)))))))))).)))))	this study	Jungreis et al., 2016
caps	TAG	CTA GAA	240	-31.7	.......(((((((((.(((((......))))).)))))))))(((.((....)).))).	7	43	(((((((((.(((((......))))).)))))))))	this study	Jungreis et al., 2016
CG31688	TAG	GGG CGG	11	-31.2	.((((...(((((((.(((((((..........))))))))))))))......))))...	8	47	(((((((.(((((((..........))))))))))))))	Jungreis et al., 2016; this study	Jungreis et al., 2016
Dgk	TGA	TTC AGG	39	-27.5	.............(((((..(((((((.(((((......))))))))))))..)))))..	13	58	(((((..(((((((.(((((......))))))))))))..)))))	this study	Jungreis et al., 2016
Ptp10D	TGA	CAT TCG	359	-27	......((((((((((((.((((((((.((......)).))))))).)))))))))))))	6	60	((((((((((((.((((((((.((......)).))))))).)))))))))))))	Jungreis et al., 2016; this study	Jungreis et al., 2016; Hudson et al., 2021
tadr	TGA	CAG TCG	34	-25.2	.....((((((((((..((((..(((......))).)))).)))))))))).........	5	51	((((((((((..((((..(((......))).)))).))))))))))	Jungreis et al., 2016; this study	Jungreis et al., 2016
erm	TGA	CAG CGA	43	-23.9	.((.((((..(.(((((((...))))))).)..))))))....((((........)))).	1	39	((.((((..(.(((((((...))))))).)..))))))	this study	Jungreis et al., 2016
CG14982	TGA	GAA TCG	17	-22.6	........((((((.(..((((.((((((((....)))))))).).))).).))))))..	8	58	((((((.(..((((.((((((((....)))))))).).))).).))))))	this study	Jungreis et al., 2016
Rgl	TAG	TCC ACA	19	-22.2	.((.((.((.(((((((((((((((......)).))))))).)).)))).))..)).)).	1	59	((.((.((.(((((((((((((((......)).))))))).)).)))).))..)).))	Jungreis et al., 2016; this study	Dunn et al., 2013; Jungreis et al., 2016
Eip93F	TAG	GAG CAG	23	-21.9	(..((((.(.(((((((((((.....))))))..)))))).))))..)............	0	48	(..((((.(.(((((((((((.....))))))..)))))).))))..)	this study	Jungreis et al., 2016
GluRIB	TGA	CAT GAG	10	-21.3	..((.((..((((((((((.(((.......)))))).))))))))).))...........	2	49	((.((..((((((((((.(((.......)))))).))))))))).))	this study	Jungreis et al., 2016
RabX6	TAG	CAG TTG	9	-20.8	....((((...(((((((((.(((..((((......)))).))).)))))))))))))..	11	54	(((((((((.(((..((((......)))).))).)))))))))	Jungreis et al., 2016; this study	Jungreis et al., 2016
dnr1	TAG	AAT TGG	20	-20.2	........(((((.(((.((.((((((((((...))))))))).).))))).)).)))..	8	58	(((((.(((.((.((((((((((...))))))))).).))))).)).)))	this study	Jungreis et al., 2016
lute	TGA	TGC GCA	58	-20.2	(((((((..(((.(((..((((((((.....))))))))))).))).)))))))......	0	54	(((((((..(((.(((..((((((((.....))))))))))).))).)))))))	this study	Jungreis et al., 2016
Sp1	TGA	GGA TCG	11	-20.2	((...(.((((((((((((((((..........))))).).))))))))))).)).....	5	52	(.((((((((((((((((..........))))).).)))))))))))	this study	Jungreis et al., 2016
CG3408	TAG	CGG TTC	8	-19.6	(((((..((((((((((((((.((....))))))))))))))))...)))))........	7	44	((((((((((((((.((....))))))))))))))))	this study	Dunn et al., 2013
CG7453	TGA	CGA AGA	27	-19.4	.((..((.(((..((..(((((.(......).)))))..))..))).))..)).......	1	53	((..((.(((..((..(((((.(......).)))))..))..))).))..))	this study	Dunn et al., 2013
CG44837	TGA	CCG CAG	65	-18	................(((((((((((..((......))..)))))))))))........	16	52	(((((((((((..((......))..)))))))))))	this study	Jungreis et al., 2016
nerfin-2	TGA	CCC AAT	80	-17.8	..................((((((..((((((((...))))..))))..))).)))....	18	56	((((((..((((((((...))))..))))..))).)))	this study	Jungreis et al., 2016
vvl/dfr	TAG	CAA TCA	286	-17.5	............(((((((.((.(.((((....)))).))).)))))))...........	12	49	(((((((.((.(.((((....)))).))).)))))))	Jungreis et al., 2016; this study	Jungreis et al., 2016; Zhao et al., 2021
CG43707	TAA	CTA AGG	26	-17.3	.........((((((((((..((.((((((......))))))))..)))))....)))))	14	51	(((((..((.((((((......))))))))..)))))	this study	Jungreis et al., 2016
CG3078	TGA	CGC AGC	6	-16.7	..((((...(((..(((((.((((((.......))).))))).)))..)))...))))..	9	51	(((..(((((.((((((.......))).))))).)))..)))	this study	Jungreis et al., 2016
CG14234	TAA	CAA ACA	8	-16.3	......(((....))).((.(((.((.(((((((((.....))))))).)).))))).))	17	60	((.(((.((.(((((((((.....))))))).)).))))).))	this study	Jungreis et al., 2016
hdc	TAA	CAT GAG	430	-15.9	.....(((((.(.(((.((.((((.((....)))).)).))..)))..).)).)))....	5	56	(((((.(.(((.((.((((.((....)))).)).))..)))..).)).)))	Steneberg & Samakovlis et al., 2001; Jungreis et al., 2016; this study	Steneberg & Samakovlis et al., 2001; Dunn et al., 2013; Jungreis et al., 2016
btz	TGA	GTG CAG	45	-14.7	.....(((.(.((((.(((.((.((....)).))))).).).))).)))...........	5	49	(((.(.((((.(((.((.((....)).))))).).).))).)))	this study	Dunn et al., 2013; Jungreis et al., 2016
RpL39	TAA	GCT GTT	22	-14.2	......((((.(((..((((((((....)))))))).)))..))))..............	6	46	((((.(((..((((((((....)))))))).)))..))))	this study	Dunn et al., 2013
crok	TGA	GTG GAT	19	-13.2	((((......)))).((((((((.((.((((........)))).)).))..))))))...	15	57	((((((((.((.((((........)))).)).))..))))))	this study	Dunn et al., 2013
CG12219	TAG	GAT GGC	12	-13.1	(((.((.((..(((((.......)))))..)))).)))......................	0	38	(((.((.((..(((((.......)))))..)))).)))	this study	Dunn et al., 2013
PKD	TGA	CCT GGC	70	-12.7	...((.....))............(((..(((((.((((.....)))).)))))..))).	24	59	(((..(((((.((((.....)))).)))))..)))	this study	Jungreis et al., 2016
Rab6	TAA	AAC CGG	64	-12.1	...((((...))))..........((((..((((..((........))..))))..))))	24	60	((((..((((..((........))..))))..))))	this study	Dunn et al., 2013
RpS20	TAA	GAT CGG	16	-12.1	....((((..(((((.((((((........)))))).)))))))))..............	4	46	((((..(((((.((((((........)))))).)))))))))	this study	Dunn et al., 2013
Eip63E	TGA	AAA TTA	16	-11.6	............(((((..(.(((((.(((....)))))))).)..))))).........	12	51	(((((..(.(((((.(((....)))))))).)..)))))	this study	Dunn et al., 2013; Jungreis et al., 2016
CG42260	TAA	CAC GGG	20	-10.7	((((..(((((((((((.(((......)))))).))).)).))).))))...........	0	49	((((..(((((((((((.(((......)))))).))).)).))).))))	this study	Jungreis et al., 2016
sbb	TGA	GAT CCA	18	-9.9	...((...((.(((((((.((((((((........)))))))).))))))).))....))	8	54	((.(((((((.((((((((........)))))))).))))))).))	this study	Jungreis et al., 2016
CG8839	TAG	GAG CAG	11	-9.3	((.((((((.((((..((((((.....)))).))..).))).)))).....)).))....	5	46	((((.((((..((((((.....)))).))..).))).))))	this study	Dunn et al., 2013
fwd	TGA	GAA CGG	8	-9.2	.....(((..((((((..((((....))))..)))))).)))(((.......))).....	5	42	(((..((((((..((((....))))..)))))).)))	this study	Jungreis et al., 2016
RN-tre	TGA	CGT CAA	61	-9	.....((((((...(((((.(((((..((((.....))))))))))))))...)))))).	14	50	(((((.(((((..((((.....))))))))))))))	this study	Dunn et al., 2013; Jungreis et al., 2016
Doa	TGA	GAA TTA	9	-8.7	...........(((((((((.(((((.....))))).)))))))))..............	11	46	(((((((((.(((((.....))))).)))))))))	this study	Dunn et al., 2013
NTPase	TAA	TGC TCC	6	-8.5	.(((.....(.((((((((..((((((.......)))))))))))))).)))).......	9	50	(.((((((((..((((((.......)))))))))))))).)	this study	Dunn et al., 2013
CG9034	TGA	AGG AGT	15	-6.9	.((((.((((.((..(((.......)))..))..)))).)))).................	1	43	((((.((((.((..(((.......)))..))..)))).))))	this study	Dunn et al., 2013
LSm1	TAA	GAC TCC	6	-6.6	....................((((((..((((.(((.((....)).))).))))))))))	20	60	((((((..((((.(((.((....)).))).))))))))))	this study	Dunn et al., 2013
Rat1	TAA	GTG TAT	12	-6.3	((((...))))........(((((((.(..((((.......))))..).)))))))....	19	56	(((((((.(..((((.......))))..).)))))))	this study	Dunn et al., 2013
trsn	TAA	TTT ACT	7	-6.2	(((((.......))))).......((((.((.((((((((...)))))))).)).)))).	24	59	((((.((.((((((((...)))))))).)).))))	this study	Dunn et al., 2013
Aos1	TAA	ATT TAC	15	-5.9	.(((((.((...((..(((((((((..........))).))))))..)).)).)))))..	12	49	((..(((((((((..........))).))))))..))	this study	Dunn et al., 2013
CG9784	TAG	CTA GCC	11	-4.4	............(((((((((((..(.((..........)))..)))).)..)).)))).	12	59	(((((((((((..(.((..........)))..)))).)..)).))))	this study	Jungreis et al., 2016
Cap-G	TAG	CGT CAG	10	-3.8	....(((.(((((.(((.((((..........))).)..))).))).)).))).......	4	53	(((.(((((.(((.((((..........))).)..))).))).)).)))	this study	Dunn et al., 2013
ctp	TAA	AGT ATT	178	-25		22	68	((.(((((.((.(((((.((......)).))))).)).))))).))	this study	Jungreis et al., 2016
Crtc	TGA	TAC TAT	92	-25.2		29	69	((((..(((((..((((((.....)).)))))))))))))	this study	Jungreis et al., 2016
brm	TAG	CTA CCG	20	-13.3		33	75	((((.(((..(((((((........)))))))..))).))))	this study	Dunn et al., 2013; Jungreis et al., 2016
Sox21b	TGA	CCA CCA	16	-15.9		32	71	(((.((.(((.((.((((....)))))).))).)).)))	this study	Jungreis et al., 2016
mirr	TGA	CAT CCA	41	-33.6		25	64	((((..((((((.(((.......))).))))))..))))	this study	Jungreis et al., 2016
MED20	TGA	TCC GCC	16	-12.8		9	45	(((..((((.(((((.....)).).)).)))).)))	this study	Dunn et al., 2013; Jungreis et al., 2016
Pak3	TAG	TTG CTA	14	-13.4		1	39	(((..(((((.(((((......)))))..))))).)))	this study	Jungreis et al., 2016
Spps	TAG	CAT TCG	17	-13.1		32	73	(((((((..((.((.((((...)))).)).))..)))))))	this study	Jungreis et al., 2016
slo	TGA	TTG TTA	16	-16		26	63	((((.(((..((((........))))..)))..))))	this study	Jungreis et al., 2016
zfh1	TAG	GTA AGC	152	-22.8		45	80	((((.(..((.((((....))))..))..).))))	this study	Jungreis et al., 2016
rib	TGA	TTA ACG	19	-26.1		14	65	((((((((..(((.(((.(((..........))).))).))).))))))))	this study	Jungreis et al., 2016
CG5098	TGA	GTA CGC	15	-19.9		2	42	((((.((.(((.((((.........)))).))))).))))	this study	Jungreis et al., 2016
Jra	TAA	CAT TTG	83	-12.5		29	66	(((((.((..((..((........))..)))))))))	this study	Dunn et al., 2013; Jungreis et al., 2016
Dop1R1	TGA	CCA AAA	39	-23.8		6	68	(((.(.(((..((.((.(.((((.((((((....)))).)))))).).)).))))).).)))	this study	Jungreis et al., 2016
DCX-EMAP	TAG	CTG AAA	42	-23.2		35	70	((.((..((((((..........))))))..))))	this study	Jungreis et al., 2016
fkh	TGA	CAT CAC	8	-25.5		40	80	(((((((((.((((..((....))..))))))).))))))	this study	Jungreis et al., 2016
NELF-B	TAG	CTA GAG	15	-22.3		37	79	((((((.(..((.((((((...)))))).))..).)).))))	this study	Dunn et al., 2013
sdk	TGA	CAA TCA	6	-15.1		44	79	(((..((.((.((((....))))..)).))..)))	this study	Dunn et al., 2013
IntS3	TGA	CAA TGG	25	-11.7		15	56	(((((..((((((.(((........))))))))).)).)))	this study	Dunn et al., 2013
rn	TAG	CTA GGG	6	-22.1		23	72	(((.(((.(((.(.((((((((......)))))))).).))).))))))	this study	Jungreis et al., 2016
CG33203	TGA	CCC GCT	47	-29.5		21	72	((((.((((((..(((.(((..(((...))).))).))).)))))).))))	this study	Jungreis et al., 2016
CG3638	TAG	GAG TGC	248	-19.1		29	70	((((((((.((((.((......))..).))).))).)))))	Jungreis et al., 2016; this study	Jungreis et al., 2016
cad	TGA	CAC GAC	60	-23.8		18	64	((((.(((.(((..(((((.....))).))..))).).))..))))	this study	Dunn et al., 2013
Rab35	TGA	AAG CGG	50	-36.3		32	76	(((..(((.((.((.((.((....)).)).)).)).)))..)))	this study	Dunn et al., 2013
CG8243	TAA	ATA CGC	7	-15		39	78	((((((.((.((((((.......)).)))))).))))))	this study	Dunn et al., 2013
Cka	TAA	AAG AGG	47	-18.1		11	62	(((..(((..((.(.(((..(((......)))..))).)))..)))..)))	this study	Dunn et al., 2013
Rrp6	TGA	ACT GCA	12	-10.3		19	60	((((..(((.((((((.........)))))).)))..))))	this study	Dunn et al., 2013
CG6701	TAA	TTG TGG	22	-31.2		34	78	((((((.((.(((((((((......))))))))).)).))))))	this study	Dunn et al., 2013
