## Supplementary Table ST4 for "The mRNA architecture of the termination site primes programmed stop codon readthrough events in *Drosophila*"

### Sheet: Sheet1
Supplementary Table ST4: List of primers
Fluc-SDM-F	GGAGCTCGCGGAAGACGCCAAAAAC
Fluc-SDM-R	TTGGCGTCTTCCGCGAGCTCCC
T2A-F	GTTCCATGGACTAGTCCGCTAGC
T2A-R	TAAGGATCCAGGCCCAGGGTTCT
dfrFull-F	TATCATCCATGGATGGCCGCGACCTCG
dfrFull-R	ATGACTGCTAGCCTTCGCCACCCGCTC
dfr△ORF2-F	ACT ACG CTA GCC ACC ATG GCC GCG ACC TCG TAC
dfr△ORF2-R	ACT AGT GCT AGC CTA GTG GGC CGC CAA CTG
dfr453_F	CTA CGC TAG CCA CCA CCA TGA GTC CGA TGG GCA C
dfr453_R	GAGCTAGCCTGTTGCTGCTGGTGGTGTTTAACTTG
dfr288-F	CTA CGC TAG CCA CCA CCA TGA GTC CGA TGG GCA C
dfr288-R	ACTAGTGCTAGCCGTAGCCGATGATCCCGC
dfr138-R	ACTAGTGCTAGCAGCTGCAGCTGAGTT
dfr288/453_Control-F	GGCCCACCAGCAATCAGAAATCCAGGAGTCGAAC
dfr288/453_Control-R	GATTGCTGGTGGGCCGCCAACTGATG
UGA-F	GCCCACTGACAATCAGAAATCCAGGAGTCGAACT
UGA-R	TGATTGTCAGTGGGCCGCCAACTGAT
UAA-F	GCCCACTAACAATCAGAAATCCAGGAGTCGAACT
UAA-R	TGATTGTTAGTGGGCCGCCAACTGAT
3stop-F	AATAAGAAATCCAGGAGTCGAACTCAG
3stop-R	ATTAGTGGGCCGCCAACTG
noSCRcon-F	ACTAGACCAATGAAATCCAGGAGTCGAACTCAGC
noSCRcon-R	TTTCATTGGTCTAGTGGGCCGCCAACTG
dfr288+9_A>C-F	GCAATCCGAAATTCAGGAGTCGAACTCAGCTGCAGCTGC
dfr288+9_A>C-R	TGAATTTCGGATTGCTAGTGGGCCGCCAACTGATG
DeltaStem-F	CAATCAGACCTCAATAGTCTAAGCCAGCAGC
DeltaStem-R	ATTGAGGTCTGATTGCTAGTGGGCCGC
Stem+3_F	GCAATCAGCTGAAATCCAGGAGTCGAACTCAGC
Stem+3_R	ATTTCAGCTGATTGCTAGTGGGCCGC
Stem+6_F	AATCAGCTATCGAAATCCAGGAGTCGAACTCAGC
Stem+6_R	TTTCGATAGCTGATTGCTAGTGGGCCGC
Stem+9_F	ATCAGCTATCTTTGAAATCCAGGAGTCGAACTCAGC
Stem+9_R	TCAAAGATAGCTGATTGCTAGTGGGCCGC
DV1-F	TCCAAGAATCCAACTCAGCTGCAGCTGCGTCC
DV1-R	AGTTGGATTCTTGGATTTCTGATTGCTAGTGGGCCG
DV2-F	GCGTCGACACCGGCATCCCTCAATAGTCTAAGCCAGC
DV2-R	TGCCGGTGTCGACGCAGCTGCAGCTGAGTTCG
DV3-F	AGGAATCCAATTCCGCTGCAGCTGCGTCCACTC
DV3-R	CGGAATTGGATTCCTGGATTTCTGATTGCTAGTGGGCC
SV1-F	AATCAGAGATGCAGGAGTCGAACTCAGCTGC
SV1-R	CCTGCATCTCTGATTGCTAGTGGGCCGC
SV2-F	GCAATCAGAGATCCAGGAGTCGAACTCAGC
SV2-R	TGGATCTCTGATTGCTAGTGGGCCGC
SV3-F	GCAATCAGGGATCCAGGAGTCGAACTCAGC
SV3-R	TGGATCCCTGATTGCTAGTGGGCCGC
DV1-Comp-F	GCGTCGATTCTTGCATCCCTCAATAGTCTAAGCCAG
DV1-Comp-R	TGCAAGAATCGACGCAGCTGCAGCTGAG
DV2-Comp-F	ATCCCGGTGTCCAACTCAGCTGCAGCTGCG
DV2-Comp-R	GTTGGACACCGGGATTTCTGATTGCTAGTGGGCC
DV3-Comp-F	CAGCGGCATCGATTCCTGCATCCCTCAATAGTCTAAGC
DV3-Comp-R	GAATCGATGCCGCTGCAGCGGAATTGGATTC
SV1-Comp-F	TCCTGCATACCTCAATAGTCTAAGCCAGCAGC
SV1-Comp-R	TTGAGGTATGCAGGAGTGGACGCAG
SV2-Comp-F	CTCCTGGATACCTCAATAGTCTAAGCCAGCAGC
SV2-Comp-R	TGAGGTATCCAGGAGTGGACGCAGCTG
SV3-Comp-F	CCTGCATGGCTCAATAGTCTAAGCCAGCAGC
SV3-Comp-R	ATTGAGCCATGCAGGAGTGGACGCAG
cg6282-F	GCTGGGGTGGGTCAGATGAATGCCCATGGCAATAGTCTAAGCCAGCAGCAAC
cg6282-R	TGCACTGCTGGAGTGGGCCACTGACTGCTAGTGGGCCGCCAACTG
yem-F	CGGCTGCTGTGACGGCCTTTTACAACAATAGTCTAAGCCAGCAG
yem-R	GAAGGGGCTGCTGTGCGGCCGATCCTGATTGCTAGTGGGC
lute-F	GAGCCTGTTACTACCGCCAACAGCAGAATAGTCTAAGCCAGCAG
lute-R	CCTGCCACTCGGCGCAATAGAGCTGTGATTGCTAGTGGGC
CG10321-F	GAAACGGCGAGTGCCTGCTCGGCATTAATAGTCTAAGCCAGCAG
CG10321-R	CAGGAGCGCCCGCTGCGGCAAACTCTGATTGCTAGTGGGC
hk-F	TGAGCGGTGGCGGACCCTGCGGCGCCAATAGTCTAAGCCAGCAG
hk-R	GGCTGAGCGGCCCCTGCGGGCACGCTGATTGCTAGTGGGC
ptp10D-F	ATTCGGTGGTTATCGTCCTGGTTGACAATAGTCTAAGCCAGCAG
ptp10D-R	TGTTGTTATCACTCTGGTTGACAACTGATTGCTAGTGGGC
Luc2-F (qPCR)	GGCGACGTGGAAGAGAAC
Luc2-R (qPCR)	CGCCGGGCCTTTCTTTAT
Q5SDM_pJFRC8_BamHIOOF_F	GAT CCA TGA GTA AAG GAG AAG AAC TTT TCACTG
Q5SDM_pJFRC8_BamHIOOF_R	CGA TCC GCG GCT GTG GTA GCA GAT
Upf1_dsRNA-F	TTAATACGACTCACTATAGGGGAGAGGAGAAGCCAGGCATTGA
Upf1_dsRNA-F	TTAATACGACTCACTATAGGGGAGAGACCGTGGCCCAACAGG
eRF1_dsRNA-F	TTAATACGACTCACTATAGGGGAGACCCAACGGTTTGGTCATCTA
eRF1_dsRNA-R	TTAATACGACTCACTATAGGGGAGATCGAACATATCAGACTGACTAAGC
RFP_dsRNA-F	TTAATACGACTCACTATAGGGGAGACCTCAGTTCCAGTACGGCTC
RFP_dsRNA-R	TTAATACGACTCACTATAGGGGAGACTTGGCCATGTAGGTGGTCT
